# Comparative analysis of Endoxifen, Tamoxifen and Fulvestrant: A Bioinformatics Approach to Uncover Mechanisms of Action in Breast Cancer

**DOI:** 10.1101/2024.10.02.616224

**Authors:** H. Lawrence Remmel, Sandra S. Hammer, Harjinder Singh, Anastasia Shneyderman, Alexander Veviorskiy, Khadija M. Alawi, Mikhail Korzinkin, Alex Zhavoronkov, Steven C. Quay

**Affiliations:** Atossa Therapeutics Inc., 10202 5th Ave NE Suite 200 Seattle, WA 98125; Department of Pathology, University Medical Center Utrecht, Utrecht, The Netherlands; Children’s Cancer and Blood Foundation Laboratories, Departments of Pediatrics, and Cell and Developmental Biology, Drukier Institute for Children’s Health, Meyer Cancer Center, Weill Cornell Medicine, New York, NY, USA; Insilico Medicine Hong Kong Ltd., Hong Kong Science and Technology Park, Hong Kong, Hong Kong SAR, China; Insilico Medicine AI Limited, Abu Dhabi, UAE; Insilico Medicine Canada Inc., 3710-1250 René-Lévesque Blvd. W, Montreal, Quebec, Canada H3B 4W8; Buck Institute for Research on Aging, Novato, California 94945, United States

**Author notes:** **Corresponding author:** H. Lawrence Remmel.

## Abstract

Breast cancer remains a significant health challenge, with estrogen receptor positive (ER+) subtypes being particularly prevalent forms of breast cancer. Current anti-estrogen therapies, such as tamoxifen and fulvestrant, have limitations, including partial agonist activity and resistance development, which evidence the need for more potent alternatives. Endoxifen, a metabolite of tamoxifen, has emerged as a promising breast cancer therapeutic candidate due to its superior anti-estrogenic effects and side effect profile. The omics signatures for endoxifen, tamoxifen and fulvestrant, obtained from publicly available datasets, were aggregated and harmonized by means of the PandaOmics platform, a commercially available target-discovery platform using multiple AI engines including generative pretrained transformers. Pathway enrichment analyses provided insight into these agents’ mechanisms of action (MOA) in breast cancer. The analyses revealed unexpected variances in several key pathways from expected interactions via estrogen-dependent and independent effects. All three drugs downregulated estrogen signaling and cell cycle-related pathways, such as E2F targets, G2-M checkpoints, Myc targets, and mitotic spindle, and stimulated apoptosis. Fulvestrant and tamoxifen activated pro-inflammatory and immune pathways and perturbed epithelial-mesenchymal transition (EMT). Endoxifen perturbed the PI3K/Akt/mTORC1 pathway, pursuant to distinct molecular mechanisms compared to its parent compound, tamoxifen, and fulvestrant. In summary, advanced AI-driven methodologies demonstrate the capacity to analyze multi-omics data in a comparative way to advance the understanding of endocrine therapy mechanisms in breast cancer. This insight into the distinct effects of endoxifen, tamoxifen, and fulvestrant may aid in selecting the most effective therapies for specific indications and in identifying drug-specific biomarkers.
