## Supplementary table 1 for "Comparative analysis of Endoxifen, Tamoxifen and Fulvestrant: A Bioinformatics Approach to Uncover Mechanisms of Action in Breast Cancer"

### Sheet: endoxifen
Dataset ID	Type	Year	Organism	Sample type	Drug name	Drug concentration	Treatment time	Total samples	Cases	Controls	Co-treatment
GSE27375	Microarray	2011	Homo sapiens	MCF7	Z-endoxifen	40 nM	24 h	12	2	2	1 nM estradiol
GSE43702	Microarray	2013	Homo sapiens	MCF7	Z-endoxifen	100 nM	24 h	38	2	3	no co-treatment
GSE43702	Microarray	2013	Homo sapiens	MCF7	Z-endoxifen	100 nM	24 h	38	3	3	10 nM estradiol
GSE43702	Microarray	2013	Homo sapiens	MCF7	Z-endoxifen	20 nM	24 h	38	3	3	10 nM estradiol + 300 nM tamoxifen + 7 nM 4HT + 700 nM N-desmethyl-tamoxifen
GSE43702	Microarray	2013	Homo sapiens	MCF7	Z-endoxifen	100 nM	24 h	38	3	3	10 nM estradiol + 300 nM tamoxifen + 7 nM 4HT + 700 nM N-desmethyl-tamoxifen
GSE43702	Microarray	2013	Homo sapiens	MCF7	Z-endoxifen	1000 nM	24 h	38	3	3	10 nM estradiol + 300 nM tamoxifen + 7 nM 4HT + 700 nM N-desmethyl-tamoxifen
E-MTAB-2729	Microarray	2014	Homo sapiens	MCF7	Z-endoxifen	1000 ng/ml	3 d	24	6	5	10 nM estradiol
GSE146911	Microarray	2020	Homo sapiens	MCF7LR mouse xenograft tumors	Z-endoxifen	50 mg/kg	4 wk	11	5	3	no co-treatment

### Sheet: tamoxifen
Dataset ID	Type	Year	Organism	Sample type	Drug name	Drug concentration	Treatment time	Total samples	Cases	Controls
GSE25314	Microarray	2010	Homo sapiens	MCF7	Tamoxifen	1 uM	6 h	16	4	4
GSE69845	Microarray	2016	Homo sapiens	MCF7	Tamoxifen	100 nM	6 h	363	3	45
GSE69845	Microarray	2016	Homo sapiens	MCF7	Tamoxifen	1 uM	6 h	363	3	45
GSE69845	Microarray	2016	Homo sapiens	MCF7	Tamoxifen	10 uM	6 h	363	3	45
GSE78199	RNA-seq	2016	Homo sapiens	MCF7	Tamoxifen	100 nM	24 h	12	3	3
GSE102367	Microarray	2018	Homo sapiens	MCF7	Tamoxifen	1 uM	24 h	18	3	3
GSE115609	RNA-seq	2018	Homo sapiens	MCF7	Tamoxifen	100 nM	6 d	12	3	3
GSE121378	Microarray	2018	Homo sapiens	MCF7	Tamoxifen	5 uM	24 h	16	4	4
GSE149428	RNA-seq	2020	Homo sapiens	MCF7	Tamoxifen	20 uM	3 h	282	3	3
GSE149428	RNA-seq	2020	Homo sapiens	MCF7	Tamoxifen	20 uM	6 h	282	3	3
GSE149428	RNA-seq	2020	Homo sapiens	MCF7	Tamoxifen	20 uM	9 h	282	3	3
GSE149428	RNA-seq	2020	Homo sapiens	MCF7	Tamoxifen	20 uM	12 h	282	3	3
GSE149428	RNA-seq	2020	Homo sapiens	MCF7	Tamoxifen	20 uM	24 h	282	3	3
GSE149428	RNA-seq	2020	Homo sapiens	MCF7	Tamoxifen	20 uM	48 h	282	3	3
GSE152360	RNA-seq	2020	Homo sapiens	MCF7	Tamoxifen	10 nM	12 h	89	2	3
GSE167452	RNA-seq	2021	Homo sapiens	MCF7	Tamoxifen	1 uM	40 min	34	3	3
GSE178303	RNA-seq	2021	Homo sapiens	MCF7	Tamoxifen	100 nM	6 d	15	3	3
GSE8139	Microarray	2008	Homo sapiens	MCF7/HER2-18 mouse xenograft tumors	Tamoxifen	500 ug/animal	3 wk	51	5	4
GSE8139	Microarray	2008	Homo sapiens	MCF7/HER2-18 mouse xenograft tumors	Tamoxifen	500 ug/animal	8 wk	51	4	4
GSE146911	Microarray	2020	Homo sapiens	MCF7LR mouse xenograft tumors	Tamoxifen	50 mg/kg	4 wk	11	3	3
PXD006732	Proteomics	2019	Homo sapiens	MCF7	Tamoxifen	1 uM	96 h	60	3	3

### Sheet: fulvestrant
Dataset ID	Type	Year	Organism	Sample type	Drug name	Drug concentration	Treatment time	Total samples	Cases	Controls
GSE178303	RNA-seq	2021	Homo sapiens	MCF-7	Fulvestrant	100 nM	6 d	15	3	3
GSE115609	RNA-seq	2018	Homo sapiens	MCF-7	Fulvestrant	100 nM	6 d	12	3	3
GSE162855	RNA-seq	2021	Homo sapiens	MCF-7	Fulvestrant	0.03 uM	6 h	1134	3	18
GSE162855	RNA-seq	2021	Homo sapiens	MCF-7	Fulvestrant	0.3 uM	6 h	1134	3	18
GSE162855	RNA-seq	2021	Homo sapiens	MCF-7	Fulvestrant	0.1 uM	6 h	1134	3	18
GSE162855	RNA-seq	2021	Homo sapiens	MCF-7	Fulvestrant	1 uM	6 h	1134	3	18
GSE162855	RNA-seq	2021	Homo sapiens	MCF-7	Fulvestrant	3 uM	6 h	1134	3	18
GSE162855	RNA-seq	2021	Homo sapiens	MCF-7	Fulvestrant	10 uM	6 h	1134	3	18
GSE162855	RNA-seq	2021	Homo sapiens	MCF-7	Fulvestrant	30 uM	6 h	1134	3	18
GSE162855	RNA-seq	2021	Homo sapiens	MCF-7	Fulvestrant	100 uM	6 h	1134	3	18
GSE104985	RNA-seq	2018	Homo sapiens	MCF-7	Fulvestrant	1 uM	7 d	118	3	3
GSE190160	RNA-seq	2022	Homo sapiens	MCF-7	Fulvestrant	100 nM	6 h	54	3	3
GSE214052	RNA-seq	2023	Homo sapiens	MCF-7	Fulvestrant	10 nM	72 h	48	3	3
GSE108883	RNA-seq	2018	Homo sapiens	MCF-7	Fulvestrant	100 nM	16 h	40	3	3
GSE137270	RNA-seq	2019	Homo sapiens	MCF-7	Fulvestrant	10 nM	24 h	24	3	3
GSE213481	RNA-seq	2023	Homo sapiens	MCF-7	Fulvestrant	10 nM	72 h	24	3	3
GSE123285	RNA-seq	2018	Homo sapiens	MCF-7	Fulvestrant	10 nM	6 h	96	4	4
E-MTAB-13262	RNA-seq	2023	Homo sapiens	MCF-7	Fulvestrant	10 nM	-	196	4	4
GSE134938	RNA-seq	2019	Homo sapiens	MCF-7	Fulvestrant	1 uM	20 d	9	3	3
GSE181909	RNA-seq	2022	Homo sapiens	MCF-7	Fulvestrant	1 uM	20 d	18	3	3
GSE43702	Microarray	2013	Homo sapiens	MCF-7	Fulvestrant	100 nM	24 h	38	3	3
GSE35428	Microarray	2012	Homo sapiens	MCF-7	Fulvestrant	-	24 h	106	10	10
GSE115564	Microarray	2018	Homo sapiens	MCF-7	Fulvestrant	-	16 h	36	3	3
GSE14986	Microarray	2009	Homo sapiens	MCF-7	Fulvestrant	0.1 mM	24 h	30	3	3
GSE136595	Microarray	2019	Homo sapiens	MCF-7	Fulvestrant	500 nM	24 h	28	3	4
GSE22533	Microarray	2012	Homo sapiens	MCF-7 LTED	Fulvestrant	1 uM	48 h	12	3	3
E-MEXP-3662	Microarray	2013	Homo sapiens	MCF-7	Fulvestrant	100 nM	-	30	3	3
GSE8140	Microarray	2008	Homo sapiens	MCF-7 xenografts	Fulvestrant	-	-	14	4	4

### Sheet: estrogen
Dataset ID	Type	Year	Organism	Sample type	Drug name	Drug concentration	Treatment time	Total samples	Cases	Controls
GSE27375	Microarray	2011	Homo sapiens	MCF7	Estrogen	1 nM	24 h	12	2	2
GSE43702	Microarray	2013	Homo sapiens	MCF7	Estrogen	10 nM	24 h	38	3	3
GSE102367	Microarray	2018	Homo sapiens	MCF7	Estrogen	10 nM	24 h	18	3	3
GSE152360	RNA-seq	2020	Homo sapiens	MCF7	Estrogen	10 nM	4 h	89	3	3
GSE152360	RNA-seq	2020	Homo sapiens	MCF7	Estrogen	10 nM	12 h	89	3	3
GSE167452	RNA-seq	2021	Homo sapiens	MCF7	Estrogen	100 nm	40 min	34	3	3
GSE137270	RNA-seq	2019	Homo sapiens	MCF7	Estrogen	10 nM	24 h	24	3	3
GSE4025	Microarray	2006	Homo sapiens	MCF7	Estrogen	10 nM	24 h	17	3	2
GSE26459	Microarray	2011	Homo sapiens	MCF7	Estrogen	1 nM	4 h	24	3	3
GSE95302	RNA-seq	2017	Homo sapiens	MCF7	Estrogen	10nM	45 min	33	4	4
GSE2225	Microarray	2006	Homo sapiens	MCF7	Estrogen	1 nM	7 d	18	3	3
GSE25314	Microarray	2010	Homo sapiens	MCF7	Estrogen	100 nM	6 h	16	4	4
GSE8139	Microarray	2008	Homo sapiens	MCF7	Estrogen	NA	3 wk	51	4	4
GSE8139	Microarray	2008	Homo sapiens	MCF7	Estrogen	NA	8 wk	51	3	4

### Sheet: breast carcinoma
Dataset ID	Type	Year	Organism	Disease	Sample type	Total samples	Cases	Controls
GSE61723	Microarray	2015	Homo sapiens	breast carcinoma	breast	65	33	17
GSE38959	Microarray	2012	Homo sapiens	breast carcinoma	breast ductal cells	47	30	13
GSE36295	Microarray	2012	Homo sapiens	breast carcinoma	breast	50	45	5
GSE57297	Microarray	2014	Homo sapiens	breast carcinoma	breast	32	25	7
GSE10780	Microarray	2008	Homo sapiens	breast carcinoma	breast ducts	185	42	143
GSE120129	Microarray	2018	Homo sapiens	breast carcinoma	breast	108	30	78
GSE115144	Microarray	2018	Homo sapiens	breast carcinoma	breast	42	21	21
GSE5764	Microarray	2006	Homo sapiens	breast carcinoma	breast ductal cells	30	10	20
GSE26304	Microarray	2010	Homo sapiens	breast carcinoma	breast	115	109	6
GSE31448	Microarray	2011	Homo sapiens	breast carcinoma	breast	357	353	4
GSE17907	Microarray	2009	Homo sapiens	breast carcinoma	breast	55	51	4
GSE61304	Microarray	2014	Homo sapiens	breast carcinoma	breast	62	58	4
GSE59246	Microarray	2014	Homo sapiens	breast carcinoma	breast	105	102	3
GSE70947	Microarray	2015	Homo sapiens	breast carcinoma	breast	296	148	148
GSE70905	Microarray	2015	Homo sapiens	breast carcinoma	breast	137	47	47
GSE83591	Microarray	2016	Homo sapiens	breast carcinoma	breast	109	79	30
GSE65212	Microarray	2015	Homo sapiens	breast carcinoma	breast	178	153	11
GSE65517	Microarray	2015	Homo sapiens	breast carcinoma	PBMC	13	4	3
GSE27562	Microarray	2011	Homo sapiens	breast carcinoma	PBMC	162	57	31
GSE142080	Microarray	2019	Homo sapiens	breast carcinoma	T cells	9	6	3
GSE47861	Microarray	2013	Homo sapiens	breast carcinoma	PBMC	161	76	85
GSE47860	Microarray	2013	Homo sapiens	breast carcinoma	PBMC	160	82	78
GSE11545	Microarray	2008	Homo sapiens	breast carcinoma	blood	62	11	9
PXD003632	Proteomics	2017	Homo sapiens	breast carcinoma	breast	82	3	41
PXD018830	Proteomics	2021	Homo sapiens	breast carcinoma	breast	46	42	4
GDC-TCGA-BRCA	RNA-seq	2015	Homo sapiens	breast carcinoma	breast	1215	1091	113
GSE58135	RNA-seq	2014	Homo sapiens	breast carcinoma	breast	168	84	56
GSE87517	RNA-seq	2016	Homo sapiens	breast carcinoma	CD45+CD3+ T cells from breast	41	22	19
GSE28866	RNA-seq	2011	Homo sapiens	breast carcinoma	breast	99	6	5
GSE71651	RNA-seq	2015	Homo sapiens	breast carcinoma	breast	33	15	15
GSE68086	RNA-seq	2015	Homo sapiens	breast carcinoma	thrombocytes	285	39	55
GSE101443	Methylation	2017	Homo sapiens	breast carcinoma	breast	8	4	4
GSE150654	Methylation	2020	Homo sapiens	breast carcinoma	breast	12	9	3
GSE141338	Methylation	2019	Homo sapiens	breast carcinoma	breast	48	41	7
